# Rational identification of potent and broad sarbecovirus-neutralizing antibody cocktails from SARS convalescents

**DOI:** 10.1101/2022.08.03.499114

**Authors:** Yunlong Cao, Fanchong Jian, Zhiying Zhang, Ayijiang Yisimayi, Xiaohua Hao, Linlin Bao, Fei Yuan, Yuanling Yu, Shuo Du, Jing Wang, Tianhe Xiao, Weiliang Song, Ying Zhang, Pulan Liu, Ran An, Peng Wang, Yao Wang, Sijie Yang, Xiao Niu, Yuhang Zhang, Qingqing Gu, Fei Shao, Yaling Hu, Weidong Yin, Aihua Zheng, Youchun Wang, Chuan Qin, Ronghua Jin, Junyu Xiao, Xiaoliang Sunney Xie

## Abstract

SARS-CoV-2 Omicron sublineages have escaped most RBD-targeting therapeutic neutralizing antibodies (NAbs), which proves the previous NAb drug screening strategies deficient against the fast-evolving SARS-CoV-2. Better broad NAb drug candidate selection methods are needed. Here, we describe a rational approach for identifying RBD-targeting broad SARS-CoV-2 NAb cocktails. Based on high-throughput epitope determination, we propose that broad NAb drugs should target non-immunodominant RBD epitopes to avoid herd immunity-directed escape mutations. Also, their interacting antigen residues should focus on sarbecovirus conserved sites and associate with critical viral functions, making the antibody-escaping mutations less likely to appear. Following the criteria, a featured non-competing antibody cocktail, SA55+SA58, is identified from a large collection of broad sarbecovirus NAbs isolated from SARS convalescents. SA55+SA58 potently neutralizes ACE2-utilizing sarbecoviruses, including circulating Omicron variants, and could serve as broad SARS-CoV-2 prophylactics to offer long-term protection. Our screening strategy can also be applied to identify broad-spectrum NAb drugs against other fast-evolving viruses, such as influenza viruses.
