## Supplementary Table 1 for "Rational identification of potent and broad sarbecovirus-neutralizing antibody cocktails from SARS convalescents"

### Sheet: 总表
Sample Type	Gender	Age	SARS-CoV-2 vaccination status	The first dose of vaccine		The second dose of vaccine		The third dose of vaccine		sampling time point	Sampling Point
				Vaccination Time	Vaccine Type	Vaccination Time	Vaccine Type	Vaccination Time	Vaccine Type
SARS convalescents	male	68	3	2021.06.21	inactivated vaccine	2021.07.16	inactivated vaccine	2021.08.27	recombinant RBD protein vaccine	2021.09.24	1 month after the 3rd dose
SARS convalescents	female	40	3	2021.04.01	inactivated vaccine	2021.04.24	inactivated vaccine	2021.08.27	recombinant RBD protein vaccine	2021.09.24	1 month after the 3rd dose
SARS convalescents	female	66	3	2021.06.21	inactivated vaccine	2021.07.14	inactivated vaccine	2021.08.27	recombinant RBD protein vaccine	2021.09.24	1 month after the 3rd dose
SARS convalescents	female	64	3	2021.03.13	inactivated vaccine	2021.04.07	inactivated vaccine	2021.09.06	recombinant RBD protein vaccine	2021.10.09	1 month after the 3rd dose
SARS convalescents	female	58	3	2021.02.16	inactivated vaccine	2021.03.09	inactivated vaccine	2021.09.06	recombinant RBD protein vaccine	2021.10.09	1 month after the 3rd dose
SARS convalescents	female	76	3	2021.03.16	inactivated vaccine	2021.04.14	inactivated vaccine	2021.09.06	recombinant RBD protein vaccine	2021.10.09	1 month after the 3rd dose
SARS convalescents	female	65	3	2021.04.29	inactivated vaccine	2021.06.02	inactivated vaccine	2021.09.06	recombinant RBD protein vaccine	2021.10.09	1 month after the 3rd dose
SARS convalescents	male	69	3	2021.04.29	inactivated vaccine	2021.06.02	inactivated vaccine	2021.09.06	recombinant RBD protein vaccine	2021.10.09	1 month after the 3rd dose
SARS convalescents	female	67	3	2021.03.11	inactivated vaccine	2021.04.07	inactivated vaccine	2021.09.06	recombinant RBD protein vaccine	2021.10.09	1 month after the 3rd dose
SARS convalescents	male	39	3	2021.02.25	inactivated vaccine	2021.03.18	inactivated vaccine	2021.09.06	recombinant RBD protein vaccine	2021.10.09	1 month after the 3rd dose
SARS convalescents	female	52	3	2021.03.27	inactivated vaccine	2021.04.25	inactivated vaccine	2021.09.06	recombinant RBD protein vaccine	2021.10.09	1 month after the 3rd dose
SARS convalescents	male	67	3	2021.03.15	inactivated vaccine	2021.04.12	inactivated vaccine	2021.09.06	recombinant RBD protein vaccine	2021.10.09	1 month after the 3rd dose
SARS convalescents	male	40	3	2021.01.02	inactivated vaccine	2021.01.21	inactivated vaccine	2021.09.06	recombinant RBD protein vaccine	2021.10.09	1 month after the 3rd dose
SARS convalescents	male	71	3	2021.03.15	inactivated vaccine	2021.04.10	inactivated vaccine	2021.09.13	recombinant RBD protein vaccine	2021.10.09	1 month after the 3rd dose
SARS convalescents	female	53	3	2021.04.02	inactivated vaccine	2021.04.23	inactivated vaccine	2021.09.13	recombinant RBD protein vaccine	2021.10.09	1 month after the 3rd dose
SARS convalescents	female	60	3	2021.04.11	inactivated vaccine	2021.05.08	inactivated vaccine	2021.09.13	recombinant RBD protein vaccine	2021.10.09	1 month after the 3rd dose
SARS convalescents	male	53	3	2021.01.14	inactivated vaccine	2021.02.04	inactivated vaccine	2021.09.13	recombinant RBD protein vaccine	2021.10.09	1 month after the 3rd dose
SARS convalescents	female	52	3	2021.03.10	inactivated vaccine	2021.03.31	inactivated vaccine	2021.11.22	recombinant RBD protein vaccine	2021.12.24	1 month after the 3rd dose
SARS convalescents	female	64	3	2021.04.21	inactivated vaccine	2021.05.12	inactivated vaccine	2021.11.22	recombinant RBD protein vaccine	2021.12.24	1 month after the 3rd dose
SARS convalescents	female	63	3	2021.05.21	inactivated vaccine	2021.06.11	inactivated vaccine	2021.11.22	recombinant RBD protein vaccine	2021.12.24	1 month after the 3rd dose
SARS convalescents	male	65	3	2021.04.21	inactivated vaccine	2021.05.12	inactivated vaccine	2021.11.22	recombinant RBD protein vaccine	2021.12.24	1 month after the 3rd dose
SARS convalescents	male	57	3	2021.04.22	inactivated vaccine	2021.05.15	inactivated vaccine	2021.11.22	recombinant RBD protein vaccine	2021.12.24	1 month after the 3rd dose
SARS convalescents	female	65	3	2021.04.11	inactivated vaccine	2021.05.12	inactivated vaccine	2021.11.22	recombinant RBD protein vaccine	2021.12.24	1 month after the 3rd dose
SARS convalescents	male	48	3	2021.05.12	inactivated vaccine	2021.06.05	inactivated vaccine	2021.11.22	recombinant RBD protein vaccine	2021.12.24	1 month after the 3rd dose
SARS convalescents	female	62	3	2021.04.12	inactivated vaccine	2021.05.08	inactivated vaccine	2021.11.22	recombinant RBD protein vaccine	2021.12.24	1 month after the 3rd dose
SARS convalescents	female	58	3	2021.04.11	inactivated vaccine	2021.05.02	inactivated vaccine	2021.11.22	recombinant RBD protein vaccine	2021.12.24	1 month after the 3rd dose
SARS convalescents	female	66	3	2021.05.06	inactivated vaccine	2021.05.27	inactivated vaccine	2021.11.22	recombinant RBD protein vaccine	2021.12.24	1 month after the 3rd dose
SARS convalescents	female	59	3	2021.04.16	inactivated vaccine	2021.05.19	inactivated vaccine	2021.11.22	recombinant RBD protein vaccine	2021.12.24	1 month after the 3rd dose
