## Supplementary Table 3 for "Rational identification of potent and broad sarbecovirus-neutralizing antibody cocktails from SARS convalescents"

### Sheet: Sheet1
		BD55-5549 Fab/Omicron BA.1 RBD
	Data collection
	Resolution (Å)	2.48
	Space group	C2221
	Cell dimensions
	a, b, c (Å)	64.77, 138.91, 178.05
	a, b, g (°)	90.0, 90.0, 90.0
	Multiplicity	12.4 (11.4)
	Completeness (%)	99.8 (100.0)
	I / sI	13.0 (1.6)
	Wilson B-factor	74.1
	Rmerge	0.10 (1.69)
	Rmeas	0.11 (1.77)
	Rpim	0.03 (0.52)
	CC1/2	0.99(0.71)
	Refinement
	Reflections used in refinement	28861 (2821)
	Reflections used for R-free	1999 (196)
	Rwork / Rfree	0.212/0.269
	Number of non-hydrogen atoms	4839
	macromolecules	4786
	ligand/ion	49
	solvent	4
	Protein residues	626
	RMS(bonds)	0.011
	RMS(angles)	1.5
	Ramachandran favored (%)	91.72
	Ramachandran allowed (%)	7.95
	Ramachandran outliers (%)	0.32
	Average B-factor	83.61
