## Supplementary Table 4 for "Rational identification of potent and broad sarbecovirus-neutralizing antibody cocktails from SARS convalescents"

### Sheet: Sheet1
	BD55-3546/S6P(B.1.617.2)	BD55-4637/S6P(B.1.1.529)	BD55-5514_5840/S6P(B.1.1.529)
Data collection
Voltage (kV)	300	300	300
Microscope	FEI Titan Krios G3i	FEI Titan Krios G3i	FEI Titan Krios G2
Camera	K3 (Gatan)	K3 (Gatan)	K2 (Gatan)
Magnification (calibrated)	64,000X	81,000X	130,000X
Electron exposure (e–/Å2)	50	59	50
Exposure rate (e–/Å2/s)	19.76	18.34	9.77
Number of frames collected per micrograph	40	40	40
Energy filter slit width	20 eV	20 eV	20 eV
Automation software	EPU	EPU	SerialEM
Defocus range (μm)	–1.0 to –1.5	–1.0 to –1.5	–1.0 to –1.5
Pixel size (Å)	1.08	1.07	1.04
Overall map processing
Micrographs used	3355	3279	3985
Symmetry imposed	C1	C1	C1
Initial particle images	1521547	1832719	837022
Final particle images	303444	192163	120291
Resolution at 0.143 FSC of masked reconstruction (Å)	2.63	3.17	3.18
Map sharpening B factor (Å2)	–77.5	-70.9	-58
Local map processing
Final particle images	303444	192163	120291
Resolution at 0.143 FSC of masked reconstruction (Å)	3.28	4.08	3.42
Map sharpening B factor (Å2)	-107.7	-159	-86.6
Local map refinement
Initial model used (PDB code)	7E8F	7E8F	7E8F
Refinement package	Phenix v1.18	Phenix v1.18	Phenix v1.18
Model composition
Non-hydrogen atoms	3267	3289	5068
Protein residues	413	418	651
Ligands	BMA:1	NAG:2	FUC:1
	NAG:2		NAG:2
R.m.s. deviations
Bond lengths (Å)	0.005	0.009	0.006
Bond angles (°)	0.897	1.306	1.242
B factors (Å2)
Protein	97.53	127.13	38.74
Ligands	71.74	151.62	43.41
Validation
MolProbity score	1.5	2.21	1.63
Clashscore	2.81	12.35	4.02
Poor rotamers (%)	0	0	0
Ramachandran plot
Favored (%)	93.33	87.8	93.14
Allowed (%)	6.67	11.46	6.68
Disallowed (%)	0	0.73	0
Cb outliers (%)	0	0	0
CaBLAM outliers (%)	2.77	6.97	4.44
